# A mammalian fibroblast zoo reveals barriers to cross-species virus replication and differential regulation of antiviral immunity

**DOI:** 10.64898/2026.11.04.763981

**Authors:** Clayton K. Mickelson, Mark Salnikov, Frances K. Shepherd, Lauren M. Pross, Georgia McClain, Swechha Mainali Pokharel, H. Heinrich Hoffmann, Timo Schoon, Girish Pulinkala, Nakarin Pamornchainavakul, Kayla Hoffman, Cera A. McDonald, Esther Vogt, Tristan T. Neal, Adam J. Gilbertsen, Dira S. Putri, Jordan T. Becker, Mark J. Pierson, Yue Li, Matthew T. Aliota, Kenneth H. Dinnon, Stephanie Zec, Susie Garity, Anne Rivas, Jim Rasmussen, Arno Wuenschmann, Michael Gale, Charles M. Rice, Jan Komorowski, Kimberly VanderWaal, Sara Cherry, Ryan A. Langlois

## Abstract

Virus zoonosis represents a continual threat to humans. Viruses emerge in humans directly or indirectly through interactions with mammals. However, our understanding of virus-host susceptibility across the diversity of mammals is limited and experimental model systems are restricted to a very small set of model organisms. Mammals are highly diverse and different habitats, lifestyles, diets, and exposures to different pathogens have driven substantial genetic diversity. We generated a ‘library’ of primary fibroblasts across 86 mammalian species and used these cells to build an atlas of virus-host susceptibility across a panel of arboviruses that infect diverse mammals including humans. Perturbing the innate immune system revealed some virus-host pairs where restriction is controlled by the immune system and others where there is an incompatibility with host factors. Transcriptomic profiling of the library in response to virus sensing mimicked by poly(I:C) or antiviral signaling with type I interferon reveals a core set of conserved genes that respond as well as substantial species- and order-specific responses. Together these data provide a comparative atlas of innate immune responses across mammals and offer a window into how these systems have evolved across animals.
