## Supplementary material for "A mammalian fibroblast zoo reveals barriers to cross-species virus replication and differential regulation of antiviral immunity": Table S1

### Sheet: Zoo table S1
Taxon ID	Species name	Individual ID	Common name	Infectivity data	Transcriptomic data	Mammalian order	Mammalian family	Growth conditions	Sex	Multiple individuals available	Age	Species confirmation	Origin	Donor acknowledgement	Fig 1B	Fig 1C	Fig S1A	Fig S1B	Fig S1C	Fig S1D	Fig S1E	Fig S1F	Fig S1G	Fig 2A and 2B	Fig S2A	Fig S2B,C,D	Fig 3A	Fig 3B	Fig 3C-D	Fig 3E	Fig 3F	Fig 3G	Fig S3A	Fig S3B	Fig S3C	Fig 4	Fig S4A-G	Fig S4H	Fig 5A-B	Fig 5C	Fig 5E	Fig 6
13616	Monodelphis domestica	1	Grey short-tailed opossum	Yes	No	Didelphimorphia	Didelphidae	33C, 10%CO2, DMEM + 20%FBS	M	Yes		Yes	Center for Evolutionary & Theoretical Immunology; University of New Mexico	Robert Miller	X	X	X	X	X				X	X	X	X												X			X	X
38626	Phascolarctos cinereus	1	Koala	Yes	No	Diprotodontia	Phascolarctidae	37C, 5%CO2, DMEM + 10%FBS	n.d.	Yes		Yes	San Diego Zoo		X	X	X	X	X				X	X	X	X																X
34899	Petaurus breviceps	1	Sugar glider	Yes	No	Diprotodontia	Petauridae	37C, 5%CO2, DMEM + 10%FBS	M	No	12yo	Yes	San Diego Zoo				X	X	X				X		X
413582	Notamacropus parma	1	Parma wallaby	Yes	No	Diprotodontia	Macropodidae	37C, 5%CO2, DMEM + 10%FBS	F	No	6yo		San Diego Zoo		X	X	X	X	X				X	X	X	X																X
9361	Dasypus novemcinctus	1	Nine-banded armadillo	Yes	No	Cingulata	Dasypodidae	33C, 10%CO2, DMEM + 20%FBS	n.d.	Yes		Yes	National Hansen’s Disease Program	Maria Teresa Pena	X		X	X	X				X	X	X	X																X
9813	Procavia capensis	1	Cape rock hyrax	Yes	Yes	Hyracoidea	Procaviidae	37C, 5%CO2, DMEM + 10%FBS	n.d.	Yes			San Diego Zoo		X	X	X	X	X		X		X	X	X	X										X	X		X			X
94439	Tenrec ecaudatus	1	Tailless tenrec	Yes	Yes	Afrosoricida	Tenrecidae	33C, 10%CO2, DMEM + 20%FBS	n.d.	Yes			UNLV School of Life Sciences	Allyson Hindle	X		X	X	X				X	X	X	X										X	X		X		X	X
9387	Blarina brevicauda	1	Short-tailed shrew	Yes	Yes	Eulipotyphla	Soricidae	37C, 5%CO2, DMEM + 10%FBS	n.d.	No		Yes	University of Minnesota Veterinary Diagnostic Laboratory		X	X	X	X	X	X	X		X	X	X	X										X	X		X			X
9368	Atelerix albiventris	1	Four-toed hedgehog	Yes	Yes	Eulipotyphla	Erinaceidae	37C, 5%CO2, DMEM + 10%FBS	M	Yes		Yes	University of Minnesota Veterinary Diagnostic Laboratory		X	X	X	X	X	X			X	X	X	X										X	X		X			X
9417	Artibeus jamaicensis	1	Jamaican fruit bat	Yes	Yes	Chiroptera	Phyllostomidae	37C, 5%CO2, DMEM + 10%FBS	n.d.	Yes			Colorado State University	Tony Schounz	X	X	X	X	X		X		X	X	X	X										X	X	X	X			X
40233	Carollia perspicillata	1	Seba's short-tailed bat	Yes	Yes	Chiroptera	Phyllostomidae	37C, 5%CO2, DMEM + 10%FBS	n.d.	No		Yes	Washington State University	Allison Coffin	X	X	X	X	X				X	X	X	X	X	X								X	X		X			X
29078	Eptesicus fuscus	1	Big brown bat	Yes	Yes	Chiroptera	Vespertilionidae	37C, 5%CO2, DMEM + 10%FBS	n.d.	Yes		Yes	University of Minnesota Veterinary Diagnostic Laboratory		X	X	X	X	X				X	X	X	X										X	X		X			X
257879	Lasiurus cinereus	1	Hoary bat	Yes	Yes	Chiroptera	Vespertilionidae	37C, 5%CO2, DMEM + 10%FBS	n.d.	No			University of Minnesota Veterinary Diagnostic Laboratory		X	X	X	X	X				X	X	X	X	X	X	X				X			X	X		X			X
258930	Lasiurus borealis	1	Eastern red bat	Yes	Yes	Chiroptera	Vespertilionidae	37C, 5%CO2, DMEM + 10%FBS	n.d.	No		Yes	University of Minnesota Veterinary Diagnostic Laboratory		X	X	X	X	X				X	X	X	X	X	X	X				X			X	X		X			X
30538	Vicugna pacos	0	Alpaca	Yes	Yes	Artiodactyla	Camelidae	37C, 5%CO2, DMEM + 10%FBS	n.d.	Yes		Yes	University of Minnesota Veterinary Diagnostic Laboratory		X	X	X	X	X	X	X	X	X	X	X	X				X						X	X		X	X
30538	Vicugna pacos	2	Alpaca	Yes	No	Artiodactyla	Camelidae	37C, 5%CO2, DMEM + 10%FBS	n.d.	Yes			Iowa State University	Jodi McGill								X
9825	Sus scrofa domesticus	1	Domestic pig	Yes	Yes	Artiodactyla	Suidae	37C, 5%CO2, DMEM + 10%FBS	M	No		Yes	University of Minnesota Experimental Surgery Department	Teri Ulferts	X	X	X	X	X		X		X	X	X	X				X						X	X	X	X			X
9891	Antilocapra americana	1	Pronghorn	Yes	No	Artiodactyla	Antilocapridae	37C, 5%CO2, DMEM + 10%FBS	n.d.	No			Minnesota Zoo		X	X	X	X	X				X	X	X	X				X												X
1574408	Cervus canadensis	230	Elk	Yes	Yes	Artiodactyla	Cervidae	37C, 5%CO2, DMEM + 10%FBS	n.d.	Yes			USDA-Ames	Paola Boggiatto	X	X	X	X	X		X	X	X	X	X	X				X						X	X		X			X
1574408	Cervus canadensis	202	Elk	Yes	No	Artiodactyla	Cervidae	37C, 5%CO2, DMEM + 10%FBS	n.d.	Yes			USDA-Ames	Paola Boggiatto								X
9874	Odocoileus virginianus	1	White-tailed deer	Yes	Yes	Artiodactyla	Cervidae	37C, 5%CO2, DMEM + 10%FBS	F	Yes		Yes	University of Minnesota Veterinary Diagnostic Laboratory		X	X	X	X	X		X		X	X	X	X				X						X	X		X	X		X
9870	Rangifer tarandus	1	Caribou	Yes	Yes	Artiodactyla	Cervidae	37C, 5%CO2, DMEM + 10%FBS	F	No		Yes	Minnesota Zoo	Anne Rivas	X	X	X	X	X		X		X	X	X	X				X						X	X		X			X
9913	Bos taurus	82	Cow #82	Yes	Yes	Artiodactyla	Bovidae	37C, 5%CO2, DMEM + 10%FBS	n.d.	Yes		Yes	Iowa State University	Jodi McGill	X	X	X	X	X		X		X	X	X	X	X			X	X					X	X		X	X		X
9913	Bos taurus	73	Cow #73	Yes	Yes	Artiodactyla	Bovidae	37C, 5%CO2, DMEM + 10%FBS	n.d.	Yes		Yes	Iowa State University	Jodi McGill									X													X	X		X
9913	Bos taurus	83	Cow #83	Yes	No	Artiodactyla	Bovidae	37C, 5%CO2, DMEM + 10%FBS	n.d.	Yes		Yes	Iowa State University	Jodi McGill									X
9901	Bison bison	529	Bison	Yes	Yes	Artiodactyla	Bovidae	37C, 5%CO2, DMEM + 10%FBS	n.d.	Yes			USDA-Ames	Paola Boggiatto	X	X	X	X	X	X			X	X	X	X	X			X						X	X		X			X
37172	Damaliscus pygargus	1	Bontebok	Yes	No	Artiodactyla	Bovidae	37C, 5%CO2, DMEM + 10%FBS	n.d.	Yes			San Diego Zoo		X	X	X	X	X				X	X	X	X																X
9925	Capra hircus	1	Domestic goat	Yes	No	Artiodactyla	Bovidae	37C, 5%CO2, DMEM + 10%FBS	n.d.	No		Yes	University of Minnesota Veterinary Diagnostic Laboratory		X	X	X	X	X		X		X	X	X	X				X												X
9940	Ovis aries	1	Domestic sheep	Yes	Yes	Artiodactyla	Bovidae	37C, 5%CO2, DMEM + 10%FBS	F	Yes		Yes	University of Minnesota Experimental Surgery Department	Teri Ulferts	X	X	X	X	X		X		X	X	X	X	X			X	X	X		X	X	X	X		X			X
9796	Equus caballus	1	Horse	Yes	Yes	Perissodactyla	Equidae	37C, 5%CO2, DMEM + 10%FBS	n.d.	No		Yes	University of Minnesota Veterinary Diagnostic Laboratory		X	X	X	X	X		X		X	X	X	X										X	X	X	X			X
94188	Cryptoprocta ferox	1	Fossa	Yes	No	Carnivora	Eupleridae	37C, 5%CO2, DMEM + 10%FBS	n.d.	No			University of Minnesota Veterinary Diagnostic Laboratory/Lake Superior Zoo		X	X	X	X	X				X	X	X	X																X
9692	Panthera pardus orientalis	1	Amur leopard	Yes	Yes	Carnivora	Felidae	37C, 5%CO2, DMEM + 10%FBS	F	No		Yes	Minnesota Zoo	Anne Rivas	X	X	X	X	X		X		X	X	X	X										X	X		X			X
74533	Panthera tigris altaica	1	Amur tiger	Yes	Yes	Carnivora	Felidae	37C, 5%CO2, DMEM + 10%FBS	F	No	13yo	Yes	Minnesota Zoo		X	X	X	X	X		X		X	X	X	X										X	X		X			X
9685	Felis catus	1	Domestic cat	Yes	Yes	Carnivora	Felidae	37C, 5%CO2, DMEM + 10%FBS	n.d.	No		Yes	University of Pittsburgh School of Medicine	Paul Duprex	X	X	X	X	X		X		X	X	X	X										X	X		X
9696	Puma concolor	1	Cougar	Yes	Yes	Carnivora	Felidae	37C, 5%CO2, DMEM + 10%FBS	n.d.	Yes	8yo	Yes	Minnesota Zoo/University of Minnesota Veterinary Diagnostic Laboratory		X	X	X	X	X				X	X	X	X										X	X		X			X
32536	Acinonyx jubatus	1	Cheetah	Yes	Yes	Carnivora	Felidae	37C, 5%CO2, DMEM + 10%FBS	M	No	14yo	Yes	University of Minnesota Veterinary Diagnostic Laboratory		X	X	X	X	X		X		X	X	X	X										X	X		X			X
61384	Lynx rufus	1	Bobcat	Yes	No	Carnivora	Felidae	37C, 5%CO2, DMEM + 10%FBS	n.d.	Yes		Yes	University of Minnesota Veterinary Diagnostic Laboratory		X	X	X	X	X				X	X	X	X																X
61383	Lynx canadensis	1	Canada lynx	Yes	No	Carnivora	Felidae	37C, 5%CO2, DMEM + 10%FBS	M	Yes	18yo	Yes	University of Minnesota Veterinary Diagnostic Laboratory		X	X	X	X	X				X	X	X	X																X
9612	Urocyon cinereoargenteus	1	Grey fox	Yes	Yes	Carnivora	Canidae	37C, 5%CO2, DMEM + 10%FBS	n.d.	No		Yes	University of Minnesota Veterinary Diagnostic Laboratory		X	X	X	X	X		X		X	X	X	X										X	X		X			X
9627	Vulpes vulpes	1	Red fox	Yes	No	Carnivora	Canidae	37C, 5%CO2, DMEM + 10%FBS	M	No		Yes	University of Minnesota Veterinary Diagnostic Laboratory		X	X	X	X	X				X	X	X	X																X
9643	Ursus americanus	1	American black bear	Yes	No	Carnivora	Ursidae	37C, 5%CO2, DMEM + 10%FBS	n.d.	No		Yes	University of Minnesota Veterinary Diagnostic Laboratory		X	X	X	X	X				X	X	X	X																X
9644	Ursus arctos	1	Grizzly bear	Yes	Yes	Carnivora	Ursidae	37C, 5%CO2, DMEM + 10%FBS	M	No	17yo	Yes	Minnesota Zoo	Anne Rivas	X	X	X	X	X				X	X	X	X										X	X		X			X
29073	Ursus maritimus	1	Polar bear	Yes	Yes	Carnivora	Ursidae	37C, 5%CO2, DMEM + 10%FBS	F	No	30yo	Yes	Como Zoo	James Rasmussen	X	X	X	X	X				X	X	X	X										X	X		X			X
30548	Mephitis mephitis	1	Striped skunk	Yes	No	Carnivora	Mephitidae	37C, 5%CO2, DMEM + 10%FBS	n.d.	Yes		Yes	University of Minnesota Veterinary Diagnostic Laboratory		X	X	X	X	X		X	X	X	X	X	X																X
30548	Mephitis mephitis	2	Striped skunk	Yes	No	Carnivora	Mephitidae	37C, 5%CO2, DMEM + 10%FBS	n.d.	Yes			University of Minnesota Veterinary Diagnostic Laboratory									X
9654	Procyon lotor	1	Raccoon	Yes	Yes	Carnivora	Procyonidae	37C, 5%CO2, DMEM + 10%FBS	n.d.	Yes		Yes	University of Minnesota Veterinary Diagnostic Laboratory		X	X	X	X	X	X			X	X	X	X										X	X		X			X
76720	Pekania pennanti	1	Fisher	Yes	No	Carnivora	Mustelidae	37C, 5%CO2, DMEM + 10%FBS	n.d.	No		Yes	Minnesota Zoo	Susie Garity	X	X	X	X	X				X	X	X	X																X
34882	Enhydra lutris	1	Sea otter	Yes	Yes	Carnivora	Mustelidae	37C, 5%CO2, DMEM + 10%FBS	M	No		Yes	Minnesota Zoo	Rachel Angles			X	X	X		X		X		X											X	X		X
76717	Lontra canadensis	1	North American river otter	Yes	Yes	Carnivora	Mustelidae	37C, 5%CO2, DMEM + 10%FBS	n.d.	No			Minnesota Zoo	Anne Rivas	X	X	X	X	X		X		X	X	X	X										X	X		X			X
452646	Neogale vison	1	American mink	Yes	No	Carnivora	Mustelidae	37C, 5%CO2, DMEM + 10%FBS	n.d.	No		Yes	University of Minnesota Veterinary Diagnostic Laboratory		X	X	X	X	X				X	X	X	X																X
9669	Mustela putorius furo	2	Domestic ferret	Yes	Yes	Carnivora	Mustelidae	37C, 5%CO2, DMEM + 10%FBS	n.d.	Yes		Yes	University of Pittsburgh School of Medicine	Seema S. Lakdawala	X	X	X	X	X				X	X	X	X										X	X		X		X	X
37347	Tupaia belangeri	1	Northern treeshrew	Yes	Yes	Scandentia	Tupaiidae	37C, 5%CO2, DMEM + 10%FBS	n.d.	No		Yes	University of Alabama Birmingham	Brian Samuels			X	X	X	X			X		X											X	X		X		X
9460	Cheirogaleus medius	1	Fat-tailed dwarf lemur	Yes	No	Primates	Cheirogaleidae	37C, 5%CO2, DMEM + 10%FBS	F	No		Yes	Duke Lemur Center				X	X	X	X			X		X
9447	Lemur catta	1	Ring-tailed lemur	Yes	Yes	Primates	Lemuridae	37C, 5%CO2, DMEM + 10%FBS	M	No		Yes	Duke Lemur Center		X	X	X	X	X	X			X	X	X	X				X						X	X		X			X
9483	Callithrix jacchus	1	Common marmoset #1	Yes	Yes	Primates	Callitrichidae	37C, 5%CO2, DMEM + 10%FBS	n.d.	Yes		Yes	Rockefeller University	Winrich Freiwald	X	X	X	X	X	X			X	X	X	X										X	X		X			X
9483	Callithrix jacchus	3	Common marmoset #3	Yes	No	Primates	Callitrichidae	37C, 5%CO2, DMEM + 10%FBS	n.d.	Yes		Yes	Rockefeller University	Winrich Freiwald
9606	Homo sapiens	1	Human #1	Yes	Yes	Primates	Hominidae	37C, 5%CO2, DMEM + 10%FBS	F	Yes	41yo	Yes	Genoskin		X	X	X	X	X		X	X	X	X	X	X										X	X	X	X	X
9606	Homo sapiens	pooled	Human NHDF	Yes	Yes	Primates	Hominidae	37C, 5%CO2, DMEM + 10%FBS	M/F	Yes		Yes	ATCC				X	X	X		X	X	X		X		X	X	X	X	X	X	X		X	X	X		X
9606	Homo sapiens	2	Human #2	Yes	Yes	Primates	Hominidae	37C, 5%CO2, DMEM + 10%FBS	F	Yes	31yo	Yes	Genoskin								X	X														X	X		X		X
9606	Homo sapiens	pooled	Human NHDF batch 2	No	Yes	Primates	Hominidae	37C, 5%CO2, DMEM + 10%FBS	M/F	Yes		Yes	ATCC																							X	X		X
60711	Chlorocebus sabaeus	1	Green monkey	Yes	Yes	Primates	Cercopithecidae	37C, 5%CO2, DMEM + 10%FBS	n.d.	Yes			NIAID	Jason Brenchley	X	X	X	X	X	X			X	X	X	X										X	X		X			X
60710	Chlorocebus pygerythrus	1	Vervet	Yes	Yes	Primates	Cercopithecidae	37C, 5%CO2, DMEM + 10%FBS	n.d.	Yes			NIAID	Jason Brenchley	X	X	X	X	X	X			X	X	X	X										X	X		X			X
9531	Cercocebus atys	1	Sooty mangabey	Yes	No	Primates	Cercopithecidae	37C, 5%CO2, DMEM + 10%FBS	F	No	24yo		Emory National Primate Research Center		X	X	X	X	X				X	X	X	X																X
9555	Papio anubis	3	Olive baboon	Yes	No	Primates	Cercopithecidae	37C, 5%CO2, DMEM + 10%FBS	n.d.	Yes			Oregon Health Science University	Wendy Price	X	X	X	X	X				X	X	X	X																X
9545	Macaca nemestrina	2	Pig-tailed macaque #2	Yes	Yes	Primates	Cercopithecidae	37C, 5%CO2, DMEM + 10%FBS	n.d.	Yes			NIAID	Jason Brenchley	X	X	X	X	X	X	X	X	X	X	X	X										X	X		X			X
9545	Macaca nemestrina	3	Pig-tailed macaque #3	Yes	Yes	Primates	Cercopithecidae	37C, 5%CO2, DMEM + 10%FBS	n.d.	Yes			NIAID	Jason Brenchley							X	X	X													X	X		X
9541	Macaca fascicularis	1	Crab-eating macaque	Yes	No	Primates	Cercopithecidae	37C, 5%CO2, DMEM + 10%FBS	F	Yes	7yo	Yes	University of Washington National Primate Research Center		X		X	X	X				X	X	X	X																X
9544	Macaca mulatta	1	Rhesus macaque	Yes	Yes	Primates	Cercopithecidae	37C, 5%CO2, DMEM + 10%FBS	n.d.	Yes		Yes	NIAID	Jason Brenchley	X		X	X	X	X	X			X	X	X										X	X		X			X
9988	Sylvilagus floridanus	1	Eastern cottontail rabbit	Yes	Yes	Lagomorpha	Leporidae	37C, 5%CO2, DMEM + 10%FBS	n.d.	No		Yes	University of Minnesota Veterinary Diagnostic Laboratory		X	X	X	X	X		X		X	X	X	X										X	X	X	X			X
9986	Oryctolagus cuniculus	1	Domestic rabbit	Yes	Yes	Lagomorpha	Leporidae	37C, 5%CO2, DMEM + 10%FBS	F	Yes			University of Minnesota Department of Medicine	Danielle Burroughs and Demetris Yannopoulos	X	X	X	X	X		X	X	X	X	X	X										X	X	X	X			X
9986	Oryctolagus cuniculus	2	Domestic rabbit	Yes	No	Lagomorpha	Leporidae	37C, 5%CO2, DMEM + 10%FBS	n.d.	Yes			University of Minnesota Department of Medicine	Danielle Burroughs and Demetris Yannopoulos								X
10138	Hystrix africaeaustralis	1	Cape porcupine	Yes	No	Rodentia	Hystricidae	37C, 5%CO2, DMEM + 10%FBS	n.d.	No		Yes	University of Minnesota Veterinary Diagnostic Laboratory		X	X	X	X	X				X	X	X	X																X
10141	Cavia porcellus	1	Domestic guinea pig	Yes	Yes	Rodentia	Caviidae	37C, 5%CO2, DMEM + 10%FBS	F	Yes		Yes	University of Minnesota Department of Pediatrics	Craig J. Bierle	X	X	X	X	X				X	X	X	X										X	X		X
34839	Chinchilla lanigera	1	Domestic chinchilla	Yes	Yes	Rodentia	Chinchillidae	37C, 5%CO2, DMEM + 10%FBS	n.d.	Yes		Yes	Nationwide Childrens Hospital	Lauren Bakaletz and Kevin Mason	X	X	X	X	X	X			X	X	X	X										X	X		X			X
64683	Glaucomys volans	1	Southern flying squirrel #1	Yes	No	Rodentia	Sciuridae	37C, 5%CO2, DMEM + 10%FBS	n.d.	Yes		Yes	University of Minnesota Veterinary Diagnostic Laboratory		X	X	X	X	X				X	X	X	X																X
64683	Glaucomys volans	2	Southern flying squirrel #2	Yes	No	Rodentia	Sciuridae	37C, 5%CO2, DMEM + 10%FBS	n.d.	Yes		Yes	University of Minnesota Veterinary Diagnostic Laboratory
10009	Tamiasciurus hudsonicus	1	American red squirrel #1	Yes	No	Rodentia	Sciuridae	37C, 5%CO2, DMEM + 10%FBS	n.d.	Yes		Yes	University of Minnesota Veterinary Diagnostic Laboratory								X		X
10009	Tamiasciurus hudsonicus	2	American red squirrel #2	Yes	Yes	Rodentia	Sciuridae	37C, 5%CO2, DMEM + 10%FBS	n.d.	Yes		Yes	University of Minnesota Veterinary Diagnostic Laboratory		X	X	X	X	X		X		X	X	X	X										X	X		X			X
30640	Sciurus carolinensis	1	Eastern grey squirrel	Yes	Yes	Rodentia	Sciuridae	37C, 5%CO2, DMEM + 10%FBS	n.d.	No			University of Minnesota Veterinary Diagnostic Laboratory		X	X	X	X	X		X		X	X	X	X										X	X		X			X
45468	Tamias minimus	1	Least chipmunk	Yes	Yes	Rodentia	Sciuridae	37C, 5%CO2, DMEM + 10%FBS	n.d.	No		Yes	University of Minnesota Veterinary Diagnostic Laboratory		X	X	X	X	X		X		X	X	X	X										X	X		X			X
9995	Marmota monax	1	Woodchuck	Yes	Yes	Rodentia	Sciuridae	37C, 5%CO2, DMEM + 10%FBS	n.d.	Yes		Yes	University of Minnesota Veterinary Diagnostic Laboratory		X	X	X	X	X	X			X	X	X	X										X	X		X			X
43179	Ictidomys tridecemlineatus	2	Thirteen-lined ground squirrel	Yes	Yes	Rodentia	Sciuridae	37C, 5%CO2, DMEM + 10%FBS	n.d.	Yes		Yes	Faunabio	Ben Sajdak	X	X	X	X	X		X		X	X	X	X										X	X		X			X
27682	Geomys bursarius	1	Plains pocket gopher	Yes	No	Rodentia	Geomyidae	37C, 5%CO2, DMEM + 10%FBS	n.d.	No		Yes	University of Minnesota Veterinary Diagnostic Laboratory		X	X	X	X	X				X	X	X	X																X
51338	Castor canadensis	1	American beaver #1	Yes	Yes	Rodentia	Castoridae	37C, 5%CO2, DMEM + 10%FBS	n.d.	Yes		Yes	University of Minnesota Veterinary Diagnostic Laboratory		X	X	X	X	X				X	X	X	X										X	X		X			X
60746	Acomys cahirinus	1	Cairo spiny mouse	Yes	Yes	Rodentia	Muridae	37C, 5%CO2, DMEM + 10%FBS	n.d.	No		Yes	University of Washington	Mark Majesky	X	X	X	X	X				X	X	X	X										X	X		X			X
10116	Rattus norvegicus	1 and 2 (two individuals pooled)	Norway rat	Yes	Yes	Rodentia	Muridae	37C, 5%CO2, DMEM + 10%FBS	n.d.	No		Yes	UMN Research Animal Resources		X	X	X	X	X				X	X	X	X										X	X		X			X
10090	Mus musculus	1	House mouse	Yes	Yes	Rodentia	Muridae	37C, 5%CO2, DMEM + 10%FBS	M	Yes		Yes	The Jackson Labratory				X	X	X				X		X											X	X		X		X
10090	Mus musculus	1-4 (4 individuals pooled)	House mouse STAT2-KO	Yes	No	Rodentia	Muridae	37C, 5%CO2, DMEM + 10%FBS	F	No			Icahn School of Medicine	Jean Lim			X	X	X				X		X
10096	Mus spretus	1	Algerian mouse	Yes	Yes	Rodentia	Muridae	37C, 5%CO2, DMEM + 10%FBS	F	Yes		Yes	The Jackson Labratory; SPRET/EiJ; Strain #:001146		X	X	X	X	X				X	X	X	X										X	X		X			X
37020	Oryzomys palustris	3	Marsh rice rat	Yes	Yes	Rodentia	Cricetidae	37C, 5%CO2, DMEM + 10%FBS	M	Yes			University of Florida	Ignacio Aguirre	X	X	X	X	X				X	X	X	X										X	X		X			X
42415	Sigmodon hispidus	1	Hispid cotton rat	Yes	Yes	Rodentia	Cricetidae	37C, 5%CO2, DMEM + 10%FBS	n.d.	No		Yes	Ohio State University	Stephan Niewiesk	X	X	X	X	X				X	X	X	X										X	X		X			X
10036	Mesocricetus auratus	1	Golden hamster	Yes	Yes	Rodentia	Cricetidae	37C, 5%CO2, DMEM + 10%FBS	F	No		Yes	Utah State University	Zhongde Wang	X	X	X	X	X	X			X	X	X	X										X	X		X			X
10036	Mesocricetus auratus	1	Golden hamster STAT2-KO	Yes	No	Rodentia	Cricetidae	37C, 5%CO2, DMEM + 10%FBS	F	No		Yes	Utah State University	Zhongde Wang			X	X	X	X			X		X
10060	Ondatra zibethicus	1	Muskrat	Yes	Yes	Rodentia	Cricetidae	37C, 5%CO2, DMEM + 10%FBS	n.d.	No		Yes	University of Minnesota Veterinary Diagnostic Laboratory		X	X	X	X	X		X		X	X	X	X										X	X		X			X
56236	Scotinomys teguina	1	Alston's brown mouse	Yes	Yes	Rodentia	Cricetidae	37C, 5%CO2, DMEM + 10%FBS	M	Yes			University of Texas	Steven M Phelps	X	X	X	X	X				X	X	X	X										X	X		X			X
38674	Onychomys torridus	2	Southern grasshopper mouse	Yes	Yes	Rodentia	Cricetidae	37C, 5%CO2, DMEM + 10%FBS	n.d.	Yes			University of Oklahoma and the Santa Rita Experimental Range (SRER)	Ashlee Rowe	X	X	X	X	X	X			X	X	X	X										X	X		X			X
42520	Peromyscus californicus	1	California mouse	Yes	Yes	Rodentia	Cricetidae	37C, 5%CO2, DMEM + 10%FBS	F	No		Yes	Utah State University	Zhongde Wang	X	X	X	X	X	X			X	X	X	X										X	X		X			X
42410	Peromyscus eremicus	1	Cactus mouse	Yes	Yes	Rodentia	Cricetidae	37C, 5%CO2, DMEM + 10%FBS	n.d.	Yes		Yes	University of Oklahoma and the Santa Rita Experimental Range (SRER)	Ashlee Rowe	X	X	X	X	X	X			X	X	X	X										X	X		X			X
10041	Peromyscus leucopus	1	White-footed mouse	Yes	Yes	Rodentia	Cricetidae	37C, 5%CO2, DMEM + 10%FBS	M	Yes		Yes	Utah State University	Zhongde Wang	X	X	X	X	X	X			X	X	X	X										X	X		X			X
10042	Peromyscus maniculatus	1	Eastern deer mouse	Yes	Yes	Rodentia	Cricetidae	37C, 5%CO2, DMEM + 10%FBS	F	No		Yes	Utah State University	Zhongde Wang	X	X	X	X	X	X			X	X	X	X										X	X		X			X
10042	Peromyscus maniculatus	68	Eastern deer mouse STAT2-KO	Yes	No	Rodentia	Cricetidae	37C, 5%CO2, DMEM + 10%FBS	F	Yes		Yes	Utah State University	Zhongde Wang			X	X	X	X			X		X
42413	Peromyscus polionotus	1	Oldfield mouse	Yes	Yes	Rodentia	Cricetidae	37C, 5%CO2, DMEM + 10%FBS	F	No		Yes	Utah State University	Zhongde Wang	X	X	X	X	X	X			X	X	X	X										X	X		X			X
