## Supplementary material for "A mammalian fibroblast zoo reveals barriers to cross-species virus replication and differential regulation of antiviral immunity": Table S2

### Sheet: Sheet1
Virus family	Virus	Virus strain	Stock method	Titering method	Source	Primary detection antibodies	Secondary detection antibodies	MOIs	Time points (hours post-infection)	Fig 1B	Fig 1C	Fig S1A	Fig S1B	Fig S1C	Fig S1D	Fig S1E	Fig S1F	Fig S1G	Fig 2	Fig S2A	Fig S2B	Fig 3A	Fig 3B	Fig 3C	Fig 3E	Fig 3F	Fig 3G	Fig 6
Togaviridae	Chikungunya virus (CHIKV)	TSI-GSD-218 (181/clone 25)	Grown in BHK-21	TCID50/ml	Dr. Mark Heise (University of North Carolina)	Anti-CHIKV E2 (CHK-265), 1:1000 (Source Hybridoma from Dr. Michael Diamond, Washington University in St. Louis)	Alexa Flour 488 Goat anti- mouse IgG H+L (A11029); Thermofisher (1:1000	0.01	24			X		X						X	X			X
								0.02	24															X
								0.1	24	X		X		X					X	X								X
								0.2	24			X	X	X						X	X	X	X
								2	24	X		X		X					X	X								X
								0.02	48			X		X		X				X	X
								0.2	48	X		X	X	X		X			X	X			X					X
	O'nyong-nyong virus (ONNV)	SG650	Grown in Vero E6	TCID50/ml	Dr. Thomas E. Morrison (University of Colorado)	Anti-CHIKV E2 (CHK-265), 1:1000 (Source Hybridoma from Dr. Michael Diamond, Washington University in St. Louis)	Alexa Flour 488 Goat anti- mouse IgG H+L (A11029); Thermofisher (1:1000)	0.2	48			X		X						X	X
								2	48	X	X	X		X		X			X	X								X
	Ross River virus (RRV)	T48	IVT launch in BHK21 cells	Plaque assay	Plasmid and stock from Thomas Morrison (UCSOM)	Pan-alphavirus; Santa Cruz Biotech, sc-293153; 1:50 (2ug/mL)	Goat anti-mouse IgG H+L Alexa Flour 555; ThermoFisher (A-21422); 1:1000 (2ug/mL)	0.1	24			X		X						X	X
								1	24	X	X	X	X	X		X			X	X								X
								0.1	48			X		X						X
								1	48			X	X	X						X
	Mayaro virus (MAYV)	07-18066-99	Grown in Vero 76 cells	Foci-forming assay	ATCC, VR-1966	MAYV E1 115; Millipore Sigma, MABF3024; 1:500	Goat anti-mouse IgG H+L Alexa Flour 555; ThermoFisher (A-21422); 1:1000 (2ug/mL)	0.1	24			X	X	X						X
								1	24			X	X	X						X
								0.1	48			X	X	X						X	X
								1	48	X	X	X	X	X		X	X		X	X								X
								0.1	72			X	X	X						X
								1	72			X	X	X						X
	Venezuelan equine encephalitis virus (VEEV)	TC-83	Grown in C6/36	TCID50/ml	Dr. Mark Heise (University of North Carolina)	VEEV immune ascites fluid (ATCC V-532-711-562) (1:2000)	Alexa Flour 488 Goat anti- mouse IgG H+L (A11029); Thermofisher (1:1000)	0.01	48			X		X						X	X
								0.1	48	X	X	X		X		X			X	X								X
	Sindbis virus (SINV)	Girdwood	Grown in C6/36	TCID50/ml	Dr. Mark Heise (University of North Carolina)	Pan-alphavirus; Santa Cruz Biotech, sc-293153; 1:50 (2ug/mL) or Recombinant human MAB DC2.315(1:1000) (Soure:Dr. Michael Diamond, Washington University in St. Louis;purify UPENN HTSC core)	Alexa Flour 488 Goat anti- mouse IgG H+L (A11029); Thermofisher (1:1000) or Alexa Flour 488 Goat anti- Human IgG H+L (A-11013); Thermofisher (1:1000)	0.1	48			X		X						X	X
								1	48	X	X	X		X		X			X	X								X
		TR339	IVT launch in BHK21 cells	Plaque assay	Modified from Thomas Morrision (UCSOM) plasmid; Stock from Kenny Dinnon, (Rice Lab, Rockefeller)	Pan-alphavirus; Santa Cruz Biotech, sc-293153; 1:50 (2ug/mL)	Goat anti-mouse IgG H+L Alexa Flour 555; ThermoFisher (A-21422); 1:1000 (2ug/mL)	0.1	24			X		X						X
								1	24			X		X						X
Flaviviridae	Zika virus (ZIKV)	MR766	Grown as passage 2 stock on C6/36 cells	Plaque assay	Stock from Matthew Aliota (UMN)	Pan-flavivirus (D1-4G2-4-15); Novus Biologicals (NBP2-52709); 1:50 (20ug/mL)	Goat anti-mouse IgG H+L Alexa Flour 555; ThermoFisher (A-21422); 1:1000 (2ug/mL)	1	24			X	X	X						X
								5	24			X	X	X						X
								1	48			X	X	X						X
								5	48			X	X	X						X
								1	72			X	X	X						X	X
								5	72	X	X	X	X	X		X	X		X	X								X
		Senegal 2015	Grown as passage 2 stock on C6/36 cells	Plaque assay	Stock from Matthew Aliota (UMN)	Pan-flavivirus (D1-4G2-4-15); Novus Biologicals (NBP2-52709); 1:50 (20ug/mL)	Goat anti-mouse IgG H+L Alexa Flour 555; ThermoFisher (A-21422); 1:1000 (2ug/mL)	1	72			X		X						X
								5	72			X		X			X			X
		Fortaleza 2015	Grown as passage 2 stock on Vero cells	Plaque assay	Stock from Michael Gale Jr. (UMN)	Pan-flavivirus (D1-4G2-4-15); Novus Biologicals (NBP2-52709); 1:50 (20ug/mL)	Goat anti-mouse IgG H+L Alexa Flour 555; ThermoFisher (A-21422); 1:1000 (2ug/mL)	0.1	72			X		X						X
								1	72			X		X						X
	West Nile virus (WNV)	NY2000	Grown in C6/36	TCID50/ml	Dr. Michael Diamond	α-flavivirus glycoprotein (4G2) (1:1000) (Source Hybridoma from Dr. Michael Diamond, Washington University in St. Louis)	Alexa Flour 488 Goat anti- mouse IgG H+L (A11029); Thermofisher (1:1000)	0.2	24			X	X	X		X				X	X
								2	24	X		X	X	X		X			X	X								X
								0.2	48			X	X	X		X				X	X
								2	48	X		X	X	X		X			X	X								X
	Japanese encephalitis virus (JEV)	SA-14-14-2	Grown on BHK-21	TCID50/ml	Dr. Michael Diamond	α-flavivirus glycoprotein (4G2) (1:1000) (Source Hybridoma from Dr. Michael Diamond, Washington University in St. Louis)	Alexa Flour 488 Goat anti- mouse IgG H+L (A11029); Thermofisher (1:1000	0.5	48			X		X						X	X
								5	48	X	X	X		X		X			X	X								X
	Dengue virus type 2 (DENV2)	New Guinea C	Grown as passaged stock on vero cells	Plaque assay	Stock from Michael Gale Jr. (UMN)	Pan-flavivirus (PB-006-01), Gift from Hellen Lazear (UNC); 1:56000	Goat anti-human IgG H+L Alexa Flour 555; ThermoFisher (A-21433); 1:1000 (2ug/mL)	0.1	72			X		X	X					X	X
								1	72	X	X	X		X	X	X			X	X								X
								5	72								X
	Yellow fever virus (YFV)	Strain 17D	Grown in C6/36	TCID50/ml	Dr. Michael Diamond	α-flavivirus glycoprotein (4G2) (1:1000) (Source Hybridoma from Dr. Michael Diamond, Washington University in St. Louis)	Alexa Flour 488 Goat anti- mouse IgG H+L (A11029); Thermofisher (1:1000	0.5	48			X		X						X	X
								5	48	X	X	X		X		X			X	X								X
	Edge Hill virus (EHV)	C281	Grown in suckling mouse	Foci-forming assay	ATCC; VR-377	Pan-flavivirus (PB-006-01), Gift from Hellen Lazear (UNC); 1:56000	Goat anti-human IgG H+L Alexa Flour 555; ThermoFisher (A-21433); 1:1000 (2ug/mL)	0.1	24			X	X	X						X
								1	24			X	X	X						X
								0.1	48			X	X	X						X
								1	48			X	X	X						X
								0.1	72			X	X	X						X	X
								1	72	X	X	X	X	X		X	X		X	X								X
	Langat virus (LGTV)	TP21	Grown in VeroE6	Plaque assay	NIH	T-077, generously provided by M. Nussenzweig (RU); 1 ug/mL	Goat anti-human IgG H+L Alexa Fluor 594; ThermoFisher (A-11014); 1:2,500	1.164	72			X		X						X
								1.94	72			X		X						X
								5.82	72			X		X						X
								9.7	72			X		X						X
	Deer tick virus (DTV)	Spooner	IVT launch in Huh-7.5 cells	Plaque assay	CDC	T-077, generously provided by M. Nussenzweig (RU); 1 ug/mL	Goat anti-human IgG H+L Alexa Fluor 594; ThermoFisher (A-11014); 1:2,500	0.096	72			X		X						X	X
								0.84	72	X	X	X		X		X		X	X	X								X
	Powassan virus (POWV)	LB	Grown in BHK21	Plaque assay	CDC	T-077, generously provided by M. Nussenzweig (RU); 1 ug/mL	Goat anti-human IgG H+L Alexa Fluor 594; ThermoFisher (A-11014); 1:2,500	0.716	72			X		X						X	X
								3.58	72	X	X	X		X		X		X	X	X								X
Phenuiviridae	Rift Valley fever virus (RVFV)	MP12	Grown in BHK-21	TCID50/ml	Dr. Michael Diamond	Anti-RVFV Gn (clone 4D4)(1:1000)(Source:R. Doms (Children’s Hospital of Pennsylvania, UPenn))	Alexa Flour 488 Goat anti- mouse IgG H+L (A11029); Thermofisher (1:1000)	0.1	24			X	X	X						X
								1	24			X	X	X						X
								0.001	48			X		X						X
								0.01	48			X		X						X
								0.1	48			X	X	X						X	X
								1	48	X	X	X	X	X		X			X	X								X
	Punta Toro virus (PTV)	Balliet	Grown in LLC-MK2	TCID50/ml	BEI resources	PTV immune ascitic fluid (ATCC VR-1225AF) (1:1000)	Alexa Flour 488 Goat anti- mouse IgG H+L (A11029); Thermofisher (1:1000)	0.2	24			X	X	X						X
								2	24			X	X	X						X
								0.2	48			X	X	X						X
								2	48			X	X	X						X
Peribunyaviridae	Oropouche virus (OROV)	TR9760 (1955)	Grown in Vero E6	TCID50/ml	BEI resources	Oropouche virus immune ascitic fluid [V-505-701-562] (1:1000)	Alexa Flour 488 Goat anti- mouse IgG H+L (A11029); Thermofisher (1:1000)	0.5	48			X		X						X	X
								5	48	X	X	X		X		X			X	X					X	X	X	X
		VR-3446 (2024)	Grown in Vero E6	TCID50/ml	BEI resources	Oropouche virus immune ascitic fluid [V-505-701-562] (1:1000)	Alexa Flour 488 Goat anti- mouse IgG H+L (A11029); Thermofisher (1:1000)	5	48																	X
	Jamestown Canyon virus (JCV)	Strain '03	Grown in Vero E6	TCID50/ml	Dr. Paul Bates (University of Pennsylvania)	Anti-LACV G1 (Clone 807.31+807.33) (1:1000) (Source:anti-LACV G1 (S. Soldan, Wistar))	Alexa Flour 488 Goat anti- mouse IgG H+L (A11029); Thermofisher (1:1000)	1	48			X		X						X	X
								10	48	X	X	X		X		X			X	X								X
	Tahyna virus (TAHV)	181 Czechoslovakia	Grown in BHK-21	TCID50/ml	Dr. Paul Bates (University of Pennsylvania)	CEV immune ascitic fluid (ATCC VR-1213AF) (1:2000)	Alexa Flour 488 Goat anti- mouse IgG H+L (A11029); Thermofisher (1:1000)	0.1	24			X	X	X						X
								1	24			X	X	X						X
								0.1	48			X	X	X						X
								1	48			X	X	X						X
	California encephalitis virus (CEV)	BFS 283 Strain	Grown in Vero T2	TCID50/ml	BEI resources	CEV immune ascitic fluid (ATCC VR-1213AF) (1:2000)	Alexa Flour 488 Goat anti- mouse IgG H+L (A11029); Thermofisher (1:1000)	1	24			X	X	X						X
								10	24			X	X	X						X
								1	48			X	X	X						X
								10	48			X	X	X						X
	La Crosse virus (LACV)	Strain 1960	Grown in BHK-21	TCID50/ml	BEI resources	Anti-LACV G1 (Clone 807.31+807.33)(1:1000) (Source:anti-LACV G1 (S. Soldan, Wistar))	Alexa Flour 488 Goat anti- mouse IgG H+L (A11029); Thermofisher (1:1000)	0.1	24			X		X						X
								0.2	24			X	X	X						X
								1	24			X		X						X
								2	24			X	X	X						X
								0.2	48			X	X	X						X	X
								2	48	X	X	X	X	X		X			X	X								X
	Snowshoe hare virus (SSHV)	SSHV, Montana 1959	Grown in BHK-21	TCID50/ml	Dr. Paul Bates (University of Pennsylvania)	CEV immune ascitic fluid (ATCC VR-1213AF) (1:2000)	Alexa Flour 488 Goat anti- mouse IgG H+L (A11029); Thermofisher (1:1000)	0.2	24			X	X	X						X
								2	24			X	X	X						X
								0.2	48			X	X	X						X
								2	48			X	X	X						X
