## Supplementary material for "A mammalian fibroblast zoo reveals barriers to cross-species virus replication and differential regulation of antiviral immunity": Table S3

display_name	representative_display_name	species_name	dataset_id	sequencing_project	reference_taxon	assembly_name	assembly_accession	assembly_level	annotation_source	n_libraries	median_read_pairs_processed	median_pct_uniquely_mapped	min_pct_uniquely_mapped	n_genes	n_genes_with_symbol	pct_genes_with_symbol
Cape rock hyrax	Cape rock hyrax	Procavia capensis	procavia_capensis	Langlois_Project_088	Procavia capensis	Procap1.0	GCA_000152225.1	Scaffold	Ensembl	12	35767968	64.88	50.95	18897	13254	70.14
Tailless tenrec	Tailless tenrec	Tenrec ecaudatus	tenrec_ecaudatus	Langlois_Project_088	Tenrec ecaudatus	mTenEca1.hap1	GCF_050624435.1	Chromosome	NCBI Datasets GTF	12	28997551.5	87.22	77.89	29046	16056	55.28
Short-tailed shrew	Short-tailed shrew	Blarina brevicauda	blarina_brevicauda	Langlois_Project_087	Blarina brevicauda	mBlaBre1_p1.2	GCA_051295465.2	Scaffold	Ensembl	12	27165951.5	91.47	88.98	53466	15223	28.47
Jamaican fruit bat	Jamaican fruit bat	Artibeus jamaicensis	artibeus_jamaicensis	Langlois_Project_088	Artibeus jamaicensis	CSHL_Jam_final	GCF_021234435.1	Scaffold	NCBI Datasets GTF	12	28380906	91.89	89.11	24401	16377	67.12
Big brown bat	Big brown bat	Eptesicus fuscus	eptesicus_fuscus	Langlois_Project_088	Eptesicus fuscus	DD_ASM_mEF_20220401	GCF_027574615.1	Chromosome	NCBI Datasets GTF	12	34892598.5	79.94	62.53	25846	16782	64.93
Alpaca	Alpaca	Vicugna pacos	vicugna_pacos	Langlois_Project_087	Vicugna pacos	VicPac4	GCF_048564905.1	Chromosome	NCBI Datasets GTF	12	26848145	91.49	89.37	37545	16597	44.21
Domestic pig	Domestic pig	Sus scrofa domesticus	sus_scrofa_domesticus	Langlois_Project_087	Sus scrofa	Sscrofa_HxYL_maternal_Yorkshire_Landrace_v2.0	GCF_054392235.1	Chromosome	NCBI RefSeq	15	26931833	91.86	84.58	35571	17747	49.89
Elk	Elk	Cervus canadensis	cervus_canadensis	Langlois_Project_087	Cervus canadensis	ASM1932006v1	GCF_019320065.1	Chromosome	NCBI Datasets GTF	15	27094163	86.09	52.88	31940	16326	51.11
White-tailed deer	White-tailed deer	Odocoileus virginianus	odocoileus_virginianus	Langlois_Project_087	Odocoileus virginianus	Ovbor_1.2	GCF_023699985.2	Chromosome	NCBI Datasets GTF	12	28104458.5	91.34	90.3	31116	16349	52.54
Caribou	Caribou	Rangifer tarandus	rangifer_tarandus	Langlois_Project_087	Rangifer tarandus platyrhynchus	mRanTar1.h1.1	GCA_949782905.1	Chromosome	NCBI Datasets GTF	12	27643931.5	92.18	76.66	32667	0	0
Cow #73		Bos taurus	bos_taurus_73	Langlois_Project_087	Bos taurus	ARS-UCD2.0	GCF_002263795.3	Chromosome	NCBI Datasets GTF	12	27432761	96.09	95.56	32626	19721	60.45
Cow #82	Cow	Bos taurus	bos_taurus_82	Langlois_Project_087	Bos taurus	ARS-UCD2.0	GCF_002263795.3	Chromosome	NCBI Datasets GTF	12	27919835	95.83	82.38	32626	19721	60.45
Bison	Bison	Bison bison	bison_bison	Langlois_Project_087	Bison bison bison	Bison_UMD1.0	GCF_000754665.1	Scaffold	NCBI Datasets GTF	12	27606852.5	91.47	89.38	24336	15973	65.64
Domestic sheep	Domestic sheep	Ovis aries	ovis_aries	Langlois_Project_087	Ovis aries	ARS-UI_Ramb_v3.0	GCF_016772045.2	Chromosome	NCBI Datasets GTF	15	27528653	92.91	91.58	31304	16782	53.61
Horse	Horse	Equus caballus	equus_ferus_caballus	Langlois_Project_087	Equus caballus	TB-T2T	GCF_041296265.1	Chromosome	NCBI Datasets GTF	12	28573035.5	89.23	35.47	35586	19014	53.43
Amur leopard	Amur leopard	Panthera pardus orientalis	panthera_pardus_orientalis	Langlois_Project_087	Panthera pardus	ASM2436296v1	GCF_024362965.1	Scaffold	NCBI Datasets GTF	12	27237711.5	87.11	78.81	30548	16706	54.69
Amur tiger	Amur tiger	Panthera tigris altaica	panthera_tigris_altaica	Langlois_Project_087	Panthera tigris	P.tigris_Pti1_mat1.1	GCF_018350195.1	Chromosome	NCBI RefSeq	12	28025032.5	88.06	78.83	29855	16664	55.82
Domestic cat	Domestic cat	Felis catus	felis_catus	Langlois_Project_088	Felis catus	F.catus_Fca126_mat1.0	GCF_018350175.1	Chromosome	NCBI Datasets GTF	12	40145367.5	90.28	75.8	35688	17158	48.08
Cougar	Cougar	Puma concolor	puma_concolor	Langlois_Project_088	Puma concolor	PumCon1.0	GCF_003327715.1	Scaffold	NCBI Datasets GTF	12	28838139.5	79.65	60.7	20209	15726	77.82
Cheetah	Cheetah	Acinonyx jubatus	acinonyx_jubatus	Langlois_Project_088	Acinonyx jubatus	VMU_Ajub_asm_v1.0	GCF_027475565.1	Chromosome	NCBI Datasets GTF	16	28985725	80.14	64.23	29798	16702	56.05
Grizzly bear	Grizzly bear	Ursus arctos	ursus_arctos	Langlois_Project_088	Ursus arctos	UrsArc2.0	GCF_023065955.2	Chromosome	NCBI Datasets GTF	12	32274012.5	84.22	58.22	26901	16412	61.01
Polar bear	Polar bear	Ursus maritimus	ursus_maritimus	Langlois_Project_088	Ursus maritimus	ASM1731132v1	GCF_017311325.1	Scaffold	NCBI Datasets GTF	12	27540801	91.82	85.84	27308	16486	60.37
Sea otter	Sea otter	Enhydra lutris	enhydra_lutris	Langlois_Project_087	Enhydra lutris kenyoni	ASM228890v2	GCF_002288905.1	Scaffold	NCBI Datasets GTF	15	27161119	89.63	72.94	20657	16328	79.04
North American river otter	North American river otter	Lontra canadensis	lontra_canadensis	Langlois_Project_087	Lontra canadensis	GSC_riverotter_1.0	GCF_010015895.1	Scaffold	NCBI Datasets GTF	12	27096702.5	91.38	82.93	24904	16439	66.01
Domestic ferret	Domestic ferret	Mustela putorius furo	mustela_putorius_furo	Langlois_Project_088	Mustela putorius furo	ASM1176430v1.1	GCF_011764305.1	Contig	NCBI Datasets GTF	12	29365865	85.38	81.42	27912	16651	59.66
Northern treeshrew	Northern treeshrew	Tupaia belangeri	tupaia_belangeri	Langlois_Project_087	Tupaia belangeri chinensis	TupChi_1.0	GCF_000334495.1	Scaffold	NCBI RefSeq	15	27565277	86.63	85.66	27862	16358	58.71
Ring-tailed lemur	Ring-tailed lemur	Lemur catta	lemur_catta	Langlois_Project_088	Lemur catta	mLemCat1.pri	GCF_020740605.2	Chromosome	NCBI Datasets GTF	16	28911397	88.81	86.63	27530	16630	60.41
Common marmoset #1	Common marmoset	Callithrix jacchus	callithrix_jacchus	Langlois_Project_087	Callithrix jacchus	calJac240_pri	GCF_049354715.1	Chromosome	NCBI Datasets GTF	12	26175420	93.85	87.44	36108	17513	48.5
Human #1	Human	Homo sapiens	homo_sapiens_s1	Langlois_Project_087	Homo sapiens	GRCh38.p14	GCF_000001405.40	Chromosome	NCBI Datasets GTF	15	28011567	88.38	77.3	49242	29803	60.52
Human #2		Homo sapiens	homo_sapiens_s1_batch2	Langlois_Project_088	Homo sapiens	GRCh38.p14	GCF_000001405.40	Chromosome	NCBI Datasets GTF	12	27824035	87.31	83.14	49242	29803	60.52
Human NHDF		Homo sapiens	homo_sapiens_nhdf	Langlois_Project_087	Homo sapiens	GRCh38.p14	GCF_000001405.40	Chromosome	NCBI Datasets GTF	15	27060416	88.48	83.41	49242	29803	60.52
Human NHDF batch 2		Homo sapiens	homo_sapiens_nhdf_batch2	Langlois_Project_088	Homo sapiens	GRCh38.p14	GCF_000001405.40	Chromosome	NCBI Datasets GTF	12	27955338.5	87.12	79.72	49242	29803	60.52
Green monkey	Green monkey	Chlorocebus sabaeus	chlorocebus_sabaeus	Langlois_Project_088	Chlorocebus sabaeus	mChlSab1.0.hap1	GCF_047675955.1	Chromosome	NCBI Datasets GTF	12	29022664.5	83.65	76.43	28490	17525	61.51
Pig-tailed macaque #2	Pig-tailed macaque	Macaca nemestrina	macaca_nemestrina_2	Langlois_Project_088	Macaca nemestrina	mMacNem.hap1	GCF_043159975.1	Chromosome	NCBI RefSeq	12	26659996.5	82.6	74.92	35406	17278	48.8
Pig-tailed macaque #3		Macaca nemestrina	macaca_nemestrina_3	Langlois_Project_088	Macaca nemestrina	mMacNem.hap1	GCF_043159975.1	Chromosome	NCBI RefSeq	12	27724802	85.48	68.15	35406	17278	48.8
Rhesus macaque	Rhesus macaque	Macaca mulatta	macaca_mulatta	Langlois_Project_088	Macaca mulatta	T2T-MMU8v2.0	GCF_049350105.2	Complete Genome	NCBI Datasets GTF	12	27727390.5	87.54	81.41	38802	18744	48.31
Domestic rabbit	Domestic rabbit	Oryctolagus cuniculus	oryctolagus_cuniculus	Langlois_Project_087	Oryctolagus cuniculus	mOryCun1.1	GCF_964237555.1	Chromosome	NCBI Datasets GTF	12	27269358	88.17	75.35	32317	17158	53.09
Domestic guinea pig	Domestic guinea pig	Cavia porcellus	cavia_porcellus	Langlois_Project_088	Cavia porcellus	mCavPor4.1	GCF_034190915.1	Scaffold	NCBI Datasets GTF	12	27266202	88.29	75.35	32193	16478	51.19
Domestic chinchilla	Domestic chinchilla	Chinchilla lanigera	chinchilla_lanigera	Langlois_Project_087	Chinchilla lanigera	ChiLan1.0	GCF_000276665.1	Scaffold	NCBI Datasets GTF	12	26919045.5	93.96	91.93	26645	16271	61.07
Eastern grey squirrel	Eastern grey squirrel	Sciurus carolinensis	sciurus_carolinensis	Langlois_Project_087	Sciurus carolinensis	mSciCar1.2	GCF_902686445.1	Chromosome	NCBI Datasets GTF	12	27229766	71.02	67.5	28805	16603	57.64
Woodchuck	Woodchuck	Marmota monax	marmota_monax	Langlois_Project_087	Marmota monax	Marmota_monax_Labrador192_F-V1.1	GCF_021218885.2	Scaffold	NCBI Datasets GTF	12	27445428.5	88.04	78.05	29849	16597	55.6
Thirteen-lined ground squirrel	Thirteen-lined ground squirrel	Ictidomys tridecemlineatus	ictidomys_tridecemlineatus	Langlois_Project_087	Ictidomys tridecemlineatus	mIctTri1.hap1	GCF_052094955.1	Chromosome	NCBI Datasets GTF	12	26561881	93.43	92.24	36133	16643	46.06
American beaver #1	American beaver	Castor canadensis	castor_canadensis	Langlois_Project_088	Castor canadensis	mCasCan1.hap1v2	GCF_047511655.1	Chromosome	NCBI Datasets GTF	12	28929675	90.48	84.17	32636	16531	50.65
Cairo spiny mouse	Cairo spiny mouse	Acomys cahirinus	acomys_russatus	Langlois_Project_088	Acomys russatus	mAcoRus1.1	GCF_903995435.1	Chromosome	NCBI Datasets GTF	12	36714307.5	79.86	79.19	24235	16159	66.68
Norway rat	Norway rat	Rattus norvegicus	rattus_norvegicus	Langlois_Project_088	Rattus norvegicus	GRCr8	GCF_036323735.1	Chromosome	NCBI Datasets GTF	12	27571293.5	91.7	91.01	38675	22862	59.11
House mouse	House mouse	Mus musculus	mus_musculus	Langlois_Project_088	Mus musculus	GRCm39	GCF_000001635.27	Chromosome	NCBI Datasets GTF	16	28647892	94.36	93.76	40413	40238	99.57
Algerian mouse	Algerian mouse	Mus spretus	mus_spretus	Langlois_Project_088	Mus spretus	SPRET_EiJ_v3	GCA_921997135.2	Chromosome	Ensembl	12	27800929	95.06	94.59	52457	27541	52.5
Hispid cotton rat	Hispid cotton rat	Sigmodon hispidus	sigmodon_hispidus	Langlois_Project_088	Sigmodon hispidus	HispidOSU	GCA_041721565.1	Chromosome	The Ohio State University	12	29713605	91.27	90.51	62872	0	0
Golden hamster	Golden hamster	Mesocricetus auratus	mesocricetus_auratus	Langlois_Project_088	Mesocricetus auratus	BCM_Maur_2.0	GCF_017639785.1	Scaffold	NCBI Datasets GTF	12	27886744	95.1	95	32340	16376	50.64
Alston's brown mouse	Alston's brown mouse	Scotinomys teguina	scotinomys_teguina	Langlois_Project_088	Scotinomys teguina	ASM4990163v1	GCA_049901635.1	Contig	NCBI Datasets GTF	12	35536328	89.06	87.67	38437	0	0
Southern grasshopper mouse	Southern grasshopper mouse	Onychomys torridus	onychomys_torridus	Langlois_Project_087	Onychomys torridus	mOncTor1.1	GCF_903995425.1	Chromosome	NCBI Datasets GTF	12	27129220.5	95.14	94.53	24777	16129	65.1
California mouse	California mouse	Peromyscus californicus	peromyscus_californicus	Langlois_Project_087	Peromyscus californicus insignis	ASM782708v3	GCF_007827085.1	Scaffold	NCBI Datasets GTF	12	27432320	91.92	91.19	28351	16323	57.57
Cactus mouse	Cactus mouse	Peromyscus eremicus	peromyscus_eremicus	Langlois_Project_087	Peromyscus eremicus	PerEre_H2_v1	GCF_949786415.1	Chromosome	NCBI Datasets GTF	12	28545452	89.84	85.01	29369	16206	55.18
White-footed mouse	White-footed mouse	Peromyscus leucopus	peromyscus_leucopus	Langlois_Project_087	Peromyscus leucopus	UCI_PerLeu_2.1	GCF_004664715.2	Chromosome	NCBI Datasets GTF	12	28482365	91.54	90.28	27787	15977	57.5
Eastern deer mouse	Eastern deer mouse	Peromyscus maniculatus	peromyscus_maniculatus	Langlois_Project_087	Peromyscus maniculatus bairdii	HU_Pman_BW_mat_3.1	GCF_049852395.1	Chromosome	NCBI Datasets GTF	12	26794814	92.82	85.6	32640	16461	50.43
