## Supplementary material for "A mammalian fibroblast zoo reveals barriers to cross-species virus replication and differential regulation of antiviral immunity": Table S4

display_name	representative_display_name	species_name	dataset_id	sequencing_project	n_libraries	median_read_pairs_processed	median_pct_pseudoaligned	min_pct_pseudoaligned	n_trinity_transcripts	n_trinity_genes	contig_n50	percent_gc	exn50_peak	exn50_peak_at_ex	n_eligible_transcripts	pct_transcripts_annotated	n_features	busco_complete	busco_single	busco_duplicated	busco_fragmented	busco_missing
Cape rock hyrax	Cape rock hyrax	Procavia capensis	procavia_capensis	Langlois_Project_088	12	27512854	85.45	80.6	1602302	1382768	1096	45.16	16529	11	198455	12.39	18358	76.3	16.3	59.9	6.7	17
Tailless tenrec	Tailless tenrec	Tenrec ecaudatus	tenrec_ecaudatus	Langlois_Project_088	12	22816429	85.9	83.1	1308150	1104148	1249	47.93	6173	4	161118	12.32	16652	71.8	16.4	55.3	7.8	20.4
Short-tailed shrew	Short-tailed shrew	Blarina brevicauda	blarina_brevicauda	Langlois_Project_087	12	21910804	89.45	88.6	792453	653857	1096	49.09	9207	3	120099	15.16	15498	73.4	17.7	55.6	4.6	22.1
Four-toed hedgehog	Four-toed hedgehog	Atelerix albiventris	atelerix_albiventris	Langlois_Project_088	12	20402081.5	82.7	77.1	1445915	1211461	772	46.02	9006	11	164557	11.38	17947	72.2	18.2	54	7.7	20
Jamaican fruit bat	Jamaican fruit bat	Artibeus jamaicensis	artibeus_jamaicensis	Langlois_Project_088	12	22184881	89.4	87.1	991783	808179	2209	46.55	5591	4	166691	16.81	16282	74	12.8	61.3	6	19.9
Seba's short-tailed bat	Seba's short-tailed bat	Carollia perspicillata	carollia_perspicillata	Langlois_Project_088	12	20948370.5	88.35	87.1	876968	717490	2132	47.29	11356	4	155154	17.69	16122	75.4	13.5	61.9	5.1	19.5
Big brown bat	Big brown bat	Eptesicus fuscus	eptesicus_fuscus	Langlois_Project_088	12	26062048	83.55	79.5	1177372	897725	1413	47.33	3279	55	185578	15.76	17231	74.4	13.3	61	6.8	18.8
Hoary bat	Hoary bat	Lasiurus cinereus	lasiurus_cinereus	Langlois_Project_088	12	31717792.5	82.35	80.2	1138392	898102	1239	46.68	4864	7	173999	15.28	16717	75.1	14.4	60.8	6.2	18.6
Eastern red bat	Eastern red bat	Lasiurus borealis	lasiurus_borealis	Langlois_Project_088	12	26301721.5	79.7	77.2	1244409	968211	1119	46.46	16370	3	177189	14.24	16673	73.6	13.6	60	6.7	19.7
Alpaca	Alpaca	Vicugna pacos	vicugna_pacos	Langlois_Project_087	12	21882303.5	90.25	89.6	663579	538342	2887	46.33	4329	15	133256	20.08	15685	75	13.7	61.3	4.7	20.3
Domestic pig	Domestic pig	Sus scrofa domesticus	sus_scrofa_domesticus	Langlois_Project_087	15	21042837	89.8	87.7	823979	691395	1373	47.17	4604	1	141524	17.18	17084	74.5	18.7	55.7	5.4	20.1
Elk	Elk	Cervus canadensis	cervus_canadensis	Langlois_Project_087	15	20924681	79	56.7	1300699	980990	1049	46.35	4858	8	256403	19.71	17362	73.8	8.2	65.6	6.1	20.1
White-tailed deer	White-tailed deer	Odocoileus virginianus	odocoileus_virginianus	Langlois_Project_087	12	22816959.5	89.3	88.8	880434	736151	1587	45.45	7432	3	146890	16.68	15556	73.7	15.1	58.5	5	21.3
Caribou	Caribou	Rangifer tarandus	rangifer_tarandus	Langlois_Project_087	12	22684470	89.45	86.2	1009815	846926	1689	45.57	3867	7	167428	16.58	16167	73.1	14.8	58.3	6.6	20.3
Cow #73		Bos taurus	bos_taurus_73	Langlois_Project_087	12	21984400	91.45	91	779428	650112	1702	46.2	4796	6	139546	17.9	15575	74.4	16	58.4	4.4	21.2
Cow #82	Cow	Bos taurus	bos_taurus_82	Langlois_Project_087	12	21904771	88.35	86.5	981652	825283	1396	46.3	5563	4	191759	19.53	16384	75.3	12.5	62.8	4.8	19.9
Bison	Bison	Bison bison	bison_bison	Langlois_Project_087	12	22197224.5	90.7	89.5	912253	762166	1596	45.71	3934	5	153964	16.88	15893	74.1	15.5	58.6	5.8	20.1
Domestic sheep	Domestic sheep	Ovis aries	ovis_aries	Langlois_Project_087	15	22238921	88.2	86.6	1025006	840983	1594	45.93	3479	65	174367	17.01	16480	72.9	14.8	58.1	6.7	20.3
Horse	Horse	Equus caballus	equus_ferus_caballus	Langlois_Project_087	12	23367198.5	89.4	76.7	811279	684134	2020	46.65	16657	22	135622	16.72	17914	73.3	14.3	59	4.4	22.3
Amur leopard	Amur leopard	Panthera pardus orientalis	panthera_pardus_orientalis	Langlois_Project_087	12	21176373.5	90.5	87.3	880519	757067	1463	47.06	16066	4	136909	15.55	18252	74.1	16.8	57.3	5	20.8
Amur tiger	Amur tiger	Panthera tigris altaica	panthera_tigris_altaica	Langlois_Project_087	12	22228411.5	89.2	86.2	981558	841016	1506	46.64	15529	4	147404	15.02	17502	73.8	16.4	57.5	5.7	20.5
Domestic cat	Domestic cat	Felis catus	felis_catus	Langlois_Project_088	12	30589829.5	86.35	81.7	1421404	1198979	1442	45.84	6575	12	188547	13.26	18110	75	16.6	58.4	8	17
Cougar	Cougar	Puma concolor	puma_concolor	Langlois_Project_088	12	22797738	86.65	77.3	1086323	926252	1464	46.1	4436	16	157462	14.49	17004	75.1	16.4	58.7	6	18.9
Cheetah	Cheetah	Acinonyx jubatus	acinonyx_jubatus	Langlois_Project_088	16	22396169	88.05	81.6	1147616	980052	1616	46.43	16803	7	173633	15.13	17733	75.6	15.8	59.8	6.5	17.9
Grey fox	Grey fox	Urocyon cinereoargenteus	urocyon_cinereoargenteus	Langlois_Project_087	15	21768615	88.1	85.9	1298782	1098134	1392	45.33	14434	2	217785	16.77	17413	74.8	12.5	62.3	6.6	18.7
Grizzly bear	Grizzly bear	Ursus arctos	ursus_arctos	Langlois_Project_088	12	24672366	86.95	76.6	959481	822460	1754	46.75	16557	15	150244	15.66	18553	75.4	15	60.4	5.1	19.5
Polar bear	Polar bear	Ursus maritimus	ursus_maritimus	Langlois_Project_088	12	21591002.5	88	81.2	871362	752808	1679	46.85	14657	8	132058	15.16	17511	74.4	16	58.4	5.1	20.5
Raccoon	Raccoon	Procyon lotor	procyon_lotor	Langlois_Project_088	12	19537863.5	89.3	86.5	1286326	1092835	1525	46	16551	1	174274	13.55	17277	75.2	14.6	60.5	6.5	18.3
Sea otter	Sea otter	Enhydra lutris	enhydra_lutris	Langlois_Project_087	12	21547866.5	87.1	83.3	1306968	1043147	1592	45.47	11929	5	208230	15.93	17490	73.5	11.6	61.9	6.8	19.7
North American river otter	North American river otter	Lontra canadensis	lontra_canadensis	Langlois_Project_087	12	21490393	91.35	89.1	984441	835110	1708	45.77	8152	4	152308	15.47	16557	74.5	14.7	59.8	5.6	20
Domestic ferret	Domestic ferret	Mustela putorius furo	mustela_putorius_furo	Langlois_Project_088	12	22134200	91.6	89.7	839526	722342	1676	46.65	14499	6	131068	15.61	16088	74.7	17	57.8	4.6	20.6
Northern treeshrew	Northern treeshrew	Tupaia belangeri	tupaia_belangeri	Langlois_Project_087	15	22993865	86.3	85.1	999951	846183	1068	47.04	4825	6	146325	14.63	16057	73.5	17.7	55.8	5.3	21.2
Ring-tailed lemur	Ring-tailed lemur	Lemur catta	lemur_catta	Langlois_Project_088	16	22116338	88.1	87.5	1012979	837924	2116	44.99	16457	9	205495	20.29	16832	75	13.9	61.2	6.3	18.6
Common marmoset #1	Common marmoset	Callithrix jacchus	callithrix_jacchus	Langlois_Project_087	12	21334396.5	88.55	85.6	1217121	1009225	1241	44.61	14177	2	339720	27.91	16976	74.4	15.4	59	6	19.6
Human #1	Human	Homo sapiens	homo_sapiens_s1	Langlois_Project_087	15	23885317	87.9	78.4	1472461	1219181	1304	44.38	11422	1	383911	26.07	18725	73.1	15.5	57.6	7.3	19.6
Human #2		Homo sapiens	homo_sapiens_s1_batch2	Langlois_Project_088	12	21443151	86.85	83	1406993	1171294	1271	44.48	13163	1	359167	25.53	17765	73.3	15.3	58	6.6	20.1
Human NHDF		Homo sapiens	homo_sapiens_nhdf	Langlois_Project_087	15	22289344	87	83	1489081	1234578	1306	44.13	18067	2	381868	25.64	18337	72.5	16	56.5	6.9	20.6
Human NHDF batch 2		Homo sapiens	homo_sapiens_nhdf_batch2	Langlois_Project_088	12	22123324.5	85.65	81.1	1474904	1235009	1236	44.28	16120	4	342823	23.24	17974	72.9	15.4	57.6	6.8	20.3
Green monkey	Green monkey	Chlorocebus sabaeus	chlorocebus_sabaeus	Langlois_Project_088	12	22645675	84.6	80.5	1496165	1256057	1139	44.58	6732	1	379529	25.37	18165	73.6	15.6	58	7	19.4
Vervet	Vervet	Chlorocebus pygerythrus	chlorocebus_pygerythrus	Langlois_Project_088	12	21428028.5	85.75	82	1302410	1094404	1171	44.68	9543	1	337290	25.9	17579	73.3	16	57.3	6.7	20
Pig-tailed macaque #2	Pig-tailed macaque	Macaca nemestrina	macaca_nemestrina_2	Langlois_Project_088	12	19160576	86.85	83.4	1344118	1108394	1217	44.1	10097	1	343443	25.55	17275	73.8	16.1	57.7	6.2	20
Pig-tailed macaque #3		Macaca nemestrina	macaca_nemestrina_3	Langlois_Project_088	12	20058794	87.55	81.9	1239069	1026444	1225	44.58	20925	7	326020	26.31	17330	74.9	16.7	58.2	6	19
Rhesus macaque	Rhesus macaque	Macaca mulatta	macaca_mulatta	Langlois_Project_088	12	20812955.5	85.7	82.7	1384832	1149924	1212	44.46	8866	3	360990	26.07	17504	73.9	16.3	57.7	6.8	19.3
Eastern cottontail rabbit	Eastern cottontail rabbit	Sylvilagus floridanus	sylvilagus_floridanus	Langlois_Project_087	12	21208064	81.05	80.2	1519509	1151312	993	48.07	10917	1	216868	14.27	16929	73.6	9.6	64	6.5	19.9
Domestic rabbit	Domestic rabbit	Oryctolagus cuniculus	oryctolagus_cuniculus	Langlois_Project_087	12	22568062	87.65	81.8	1326310	1126003	1117	48.15	7566	3	159535	12.03	17167	74.8	16.9	57.9	7.1	18.1
Domestic guinea pig	Domestic guinea pig	Cavia porcellus	cavia_porcellus	Langlois_Project_088	12	20804478	90.75	86.7	1040315	862908	1565	44.93	11863	4	163999	15.76	16242	73.6	14.8	58.8	5.7	20.7
Domestic chinchilla	Domestic chinchilla	Chinchilla lanigera	chinchilla_lanigera	Langlois_Project_087	12	22064353	90.45	89.7	901116	749533	1434	46.43	16295	4	147595	16.38	16079	73.9	15.6	58.3	5.6	20.6
American red squirrel #2	American red squirrel	Tamiasciurus hudsonicus	tamiasciurus_hudsonicus	Langlois_Project_087	15	21623976	88.9	82.3	928333	757208	1654	45.46	3675	6	157419	16.96	17003	75	15.5	59.5	5.4	19.7
Eastern grey squirrel	Eastern grey squirrel	Sciurus carolinensis	sciurus_carolinensis	Langlois_Project_087	12	21820694	84.05	83.5	975433	764698	1389	45.44	6415	5	177620	18.21	16479	75.4	11	64.4	5	19.6
Least chipmunk	Least chipmunk	Tamias minimus	tamias_minimus	Langlois_Project_087	12	20573230	92.35	91	791578	658275	1412	45.88	3487	68	130841	16.53	16031	74.9	16.5	58.4	4.6	20.5
Woodchuck	Woodchuck	Marmota monax	marmota_monax	Langlois_Project_087	12	22164722	89.9	86.4	980179	828625	1534	44.53	24771	7	149363	15.24	16773	76.1	16.3	59.8	5.1	18.8
Thirteen-lined ground squirrel	Thirteen-lined ground squirrel	Ictidomys tridecemlineatus	ictidomys_tridecemlineatus	Langlois_Project_087	12	21622307.5	92.25	91.8	787649	658498	1623	44.5	17024	4	131705	16.72	15894	74.3	16.2	58.1	4.7	21
American beaver #1	American beaver	Castor canadensis	castor_canadensis	Langlois_Project_088	12	23801355	91.2	88.8	929048	782343	1687	44.36	6081	6	153877	16.56	16697	77.3	16.8	60.4	5.5	17.3
Cairo spiny mouse	Cairo spiny mouse	Acomys cahirinus	acomys_russatus	Langlois_Project_088	12	28192214.5	91.95	91.7	923878	781204	1238	46.89	5907	1	147502	15.97	16609	76.6	19.2	57.4	5.5	17.9
Norway rat	Norway rat	Rattus norvegicus	rattus_norvegicus	Langlois_Project_088	12	21392280.5	92.2	91.7	770348	645873	1552	46.47	8112	4	136097	17.67	15804	75.3	17.1	58.2	4.2	20.6
House mouse	House mouse	Mus musculus	mus_musculus	Langlois_Project_088	16	22563975.5	91.1	90	900978	751550	1525	45.9	7321	4	171101	18.99	16581	77	19.8	57.3	5.5	17.5
Algerian mouse	Algerian mouse	Mus spretus	mus_spretus	Langlois_Project_088	12	21658929	92.4	92	759504	636434	1468	46.09	4333	3	142631	18.78	15792	74.8	18.6	56.3	4.5	20.7
Marsh rice rat	Marsh rice rat	Oryzomys palustris	oryzomys_palustris	Langlois_Project_088	12	24483127.5	90.7	89.7	801164	658446	1759	45.01	4657	7	145740	18.19	16137	75.8	16	59.7	5.2	19
Hispid cotton rat	Hispid cotton rat	Sigmodon hispidus	sigmodon_hispidus	Langlois_Project_088	12	23138547	91.45	90.4	773533	653416	1527	44.61	12001	2	139173	17.99	15912	75.9	18	57.9	4.4	19.7
Golden hamster	Golden hamster	Mesocricetus auratus	mesocricetus_auratus	Langlois_Project_088	12	21120410	92.9	92.7	769266	646784	1440	46.21	5907	1	131816	17.14	16219	75.6	20.3	55.3	4.9	19.5
Muskrat	Muskrat	Ondatra zibethicus	ondatra_zibethicus	Langlois_Project_088	12	31098065.5	88.65	87.6	1041714	865471	1373	45.75	5019	7	167682	16.1	17171	78.2	18.4	59.9	5.3	16.5
Alston's brown mouse	Alston's brown mouse	Scotinomys teguina	scotinomys_teguina	Langlois_Project_088	12	26776553	89.4	88.9	957187	795981	1383	45.44	4802	1	153056	15.99	16765	77.5	17.8	59.8	5.1	17.3
Southern grasshopper mouse	Southern grasshopper mouse	Onychomys torridus	onychomys_torridus	Langlois_Project_087	12	21881669	90.4	89.9	922731	761376	1318	45.82	3857	1	150651	16.33	16025	73.8	16.9	57	5.4	20.8
California mouse	California mouse	Peromyscus californicus	peromyscus_californicus	Langlois_Project_087	12	22551307	90.3	89.8	920216	762036	1290	46.25	17910	2	147334	16.01	16321	74.8	18.8	56	5.5	19.7
Cactus mouse	Cactus mouse	Peromyscus eremicus	peromyscus_eremicus	Langlois_Project_087	12	22931426	89.9	88.8	833016	690189	1331	46.31	10300	2	136873	16.43	15854	75	19.3	55.6	5.1	19.9
White-footed mouse	White-footed mouse	Peromyscus leucopus	peromyscus_leucopus	Langlois_Project_087	12	22556517	89.45	88.4	774328	632735	1343	46.95	3573	1	135494	17.5	15884	74.2	18.3	55.9	4.8	21
Eastern deer mouse	Eastern deer mouse	Peromyscus maniculatus	peromyscus_maniculatus	Langlois_Project_087	12	21483509.5	81.4	80.7	877859	699482	1241	46.67	4400	1	146523	16.69	15975	73.3	16	57.3	5.1	21.7
Oldfield mouse	Oldfield mouse	Peromyscus polionotus	peromyscus_polionotus	Langlois_Project_087	12	23271516.5	91.2	90.6	810948	678196	1358	46.71	4207	8	135664	16.73	16011	73.9	20.6	53.3	5.2	20.9
