## Supplementary material for "A mammalian fibroblast zoo reveals barriers to cross-species virus replication and differential regulation of antiviral immunity": Table S5

### Sheet: Sheet1
Primer target	Forward	Reverse
Grey short-tailed opossum IFN-β	TTGCCCTTCTCTTGCTCTTC	TCAAACTCCTCTGATTGGTTCTT
Tailless tenrec IFN-β	GAAGAGCTGGAGGAAGAGAATG	CCGCAGGATTCTGAGGTAATAG
Domestic ferret IFN-β	TTTCTCCACCACGGTTCTTG	GTCCTTGAGGCAGTCTTTAG
Nothern tree shrew IFN-β	CCACAGCAGTTCCAGAAAGA	CCAGCCAGTGCTAGAGAAAT
Human IFN-β	GTCAGAGTGGAAATCCTAAG	ACAGCATCTGCTGGTTGAAG
House mouse IFN-β	AGGGCGGACTTCAAGATC	CTCATTCCACCCAGTGCT
Human MX1	ACAGAACCGCCAAGTCCAAA	GCGGATCAGCTTCTCACCTT
Horse MX1	GCTCTGTGCTGGAAGCTC	GCCTTTCCACTCATCTTCTTTC
Domestic Pig MX1	CACCTGTTACTAAATGGGAATGATG	GATGAGGTCGATGCAGGG
Jamacian Fruit Bat MX1	TAGACGTGGTGCGAAACCTC	TCTGCGAGGAGAACCCTGTA
Domestic Rabbit MX1	CAGAGCTCGGGCAAGAGC	CTGGTCCTGGTAGCTGACC
Cotton-tailed Rabbit MX1	GTCAGAGAGCTCCACCTCCTG	ATCACCAGGGTGGCCGT
Grey short-tailed opossum CXCL10	AGTCTTATGATGCTGTCCCTAATG	GAGTTCTCTTAATTGTAGCAATGATCTC
Pan-mammalian ⍺-Tubulin 4A	GACGACTCCTTCACCACCTTC	TGCTCTGGGTGGAAGAGCTG
